# From cell types to cell states: adapting foundation models for cellular plasticity

**DOI:** 10.1101/2024.08.16.608311

**Authors:** Shi Pan, Eloise Withnell, Cenk Celik, Maria Secrier

## Abstract

Single-cell foundation models (scFMs) have been widely adopted for cell type annotation, yet their suitability for modelling cellular plasticity, where cells transition along continuous, context-dependent state trajectories, remains unclear. Here, we systematically benchmark state-of-the-art scFMs against conventional machine learning and bioinformatics approaches on epithelial-mesenchymal plasticity (EMP), a prototypical plastic cellular process. We show that naïve fine-tuning of scFMs often fails to resolve intermediate states and is strongly influenced by tissue- and stimulus-specific signals. We propose a parameter-efficient dual-task adaptation strategy for EMP foundation models (EMP-FM) that combines discrete classification with pseudotime-guided regression, which improves cell state resolution in controlled settings (up to 85% AUROC), but remains sensitive to domain shifts. Across diverse *in vitro* and *in vivo* datasets, scFMs do not consistently outperform conventional methods, which often achieve comparable performance with lower complexity. Together, our results delineate both the potential and current limitations of scFMs for modelling cellular plasticity and support their complementary use alongside established bioinformatics approaches.
