## Supplementary Table 1 for "From cell types to cell states: adapting foundation models for cellular plasticity"

### Sheet: 工作表1
Supplementary Table 1. Performance comparison of different state-of-the-art models for EMT prediction tasks on the datasets from Cook and Vanderhyden. The table presents AUROC scores for various models across three stimulation conditions (TGFβ, EGF, and TNF) and their averaged performance. Models are categorized into three groups: our proposed EMP-FM models with different parameter sizes (512 and…
Model category	Model name	Cook-TGFb	Cook-EGF	Cook-TNF	Average stim
EMP-FM	EMP-FM-512	0.99	0.76	0.89	0.88
	EMP-FM-128	0.9	0.75	0.86	-
SOTA-FM	scGPT	0.8	0.63	0.71	0.721
	Geneformer	0.85	0.64	0.72	0.73
	UCE	0.51	0.49	0.51	0.567
Classical ML	RF	0.76	0.56	0.73	0.674
	KNN	0.6	0.53	0.61	0.591
	Adaboost	0.77	0.73	0.85	0.772
Bioinformatics	scPred	0.91	0.62	0.69	0.74
	AUCell	0.68	0.51	0.51	0.56
