## Supplementary Table 2 for "From cell types to cell states: adapting foundation models for cellular plasticity"

### Sheet: 工作表1
Supplementary Table 2. Performance of the three EMP-FM models in predicting each EMT state (timepoint) in each cancer type.
	E (0d)	EM1 (8h)	EM2 (1d)	EM3 (3d)	M (7d)	avg
EMP-FM-TGFb (All-tissue)	0.997	0.993	0.994	0.986	0.986	0.99
EMP-FM-TGFb (Breast)	0.975	0.978	0.963	0.962	0.999	0.975
EMP-FM-TGFb (Ovarian)	1	0.988	0.997	1	0.986	0.994
EMP-FM-TGFb (Prostate)	1	0.999	0.99	0.96	0.981	0.986
EMP-FM-TGFb (Lung)	0.999	0.997	0.999	0.998	0.983	0.995
EMP-FM-TNF (All-tissue)	0.855	0.796	0.86	0.982	0.91	0.89
EMP-FM-TNF (Breast)	0.65	0.8	0.82	0.92	0.83	0.81
EMP-FM-TNF (Ovarian)	0.69	0.71	0.77	0.96	0.76	0.92
EMP-FM-TNF (Prostate)	0.7	0.78	0.79	0.96	0.77	0.78
EMP-FM-TNF (Lung)	0.91	0.82	0.9	0.99	0.96	0.78
EMP-FM-EGF (All-tissue)	0.75	0.67	0.74	0.85	0.79	0.76
EMP-FM-EGF (Breast)	0.65	0.64	0.66	0.7	0.7	0.67
EMP-FM-EGF(Ovarian)	0.65	0.54	0.65	0.75	0.7	0.66
EMP-FM-EGF (Prostate)	0.6	0.64	0.65	0.74	0.66	0.66
EMP-FM-EGF (Lung)	0.82	0.7	0.8	0.92	0.87	0.82
