## Supplementary Table 3 for "From cell types to cell states: adapting foundation models for cellular plasticity"

### Sheet: 工作表1
Supplementary Table 3. Performance of the three EMP-FM models (columns) in predicting EMT states across the different stimulation datasets (listed as rows).
Dataset	EMP-FM-TGFb	EMP-FM-EGF	EMP-FM-TNF
TGFb	0.99	0.52	0.56
EGF	0.54	0.76	0.612
TNF	0.67	0.561	0.86
