## Supplementary Table 4 for "From cell types to cell states: adapting foundation models for cellular plasticity"

### Sheet: Sheet1
Supplementary Table 4. Kruskal-Wallis test statistics showcasing group differences for individual figure panels where EMP-FM regression scores as well as AUCell-generated scores based on DEGs and classical EMT markers are compared in validation datasets.
Fig 5b	control	test	control_N	test_N	effect_size	is_paired	difference	ci	bca_low	bca_high	pvalue_permutation	pvalue_kruskal	statistic_kruskal
	T0	T1	374	220	median difference		0.0552298	95	0.0459759	0.0655735	0	2.75731e-20	85.156
	T0	T2	374	249	median difference		0.148661	95	0.135409	0.164766	0	1.20026e-74	334.148
	T0	T3	374	194	median difference		0.171201	95	0.155918	0.19183	0	6.45262e-68	303.25
	T0	T4	374	255	median difference		0.19192	95	0.178668	0.206664	0	4.61267e-81	363.608
	T0	T5	374	221	median difference		0.187664	95	0.168762	0.203303	0	1.91393e-77	346.993
	T0	T6	374	250	median difference		0.206896	95	0.178993	0.22738	0	2.63853e-79	355.537
	T0	T7	374	211	median difference		0.186296	95	0.167852	0.207261	0	6.43619e-75	335.391
Fig 5c	control	test	control_N	test_N	effect_size	is_paired	difference	ci	bca_low	bca_high	pvalue_permutation	pvalue_kruskal	statistic_kruskal
	D1	D3	2961	3463	median difference		0.0112406	95	0.00938645	0.0135957	0	4.90522e-42	184.556
	D1	D5	2961	1196	median difference		0.0151255	95	0.0126329	0.0177215	0	5.20269e-45	198.184
Fig 5d	control	test	control_N	test_N	effect_size	is_paired	difference	ci	bca_low	bca_high	pvalue_permutation	pvalue_kruskal	statistic_kruskal
	Control	Zeb-KO	19483	17401	median_difference		-0.0260905	95	-0.0281477	-0.0241464	0	3.77606e-158	717.929
Supp. Fig 8a	control	test	control_N	test_N	effect_size	is_paired	difference	ci	bca_low	bca_high	pvalue_permutation	pvalue_kruskal	statistic_kruskal
	T0	T1	177	119	median difference		-0.0132087	95	-0.0482733	0.0142718	0.353	0.393184	0.729073
	T0	T2	177	176	median difference		0.0653852	95	0.0281707	0.0909221	0	6.22308e-07	24.8419
	T0	T3	177	159	median difference		0.0201344	95	-0.0167073	0.0446082	0.1976	0.0976558	2.74342
	T0	T4	177	228	median difference		0.0589792	95	0.023506	0.0845359	0.0018	0.00145034	10.1407
	T0	T5	177	183	median difference		0.0523827	95	0.0192459	0.0810373	0.0006	0.000524096	12.0279
	T0	T6	177	225	median difference		0.0702641	95	0.0359373	0.0961262	0	0.000170137	14.1351
	T0	T7	177	177	median difference		0.0928816	95	0.0598796	0.127883	0	1.25759e-08	32.3958
Supp. Fig 8b	control	test	control_N	test_N	effect_size	is_paired	difference	ci	bca_low	bca_high	pvalue_permutation	pvalue_kruskal	statistic_kruskal
	T0	T1	177	119	median difference		0.0467333	95	-0.1402	0.360338	0.7156	0.310004	1.03066
	T0	T2	177	176	median difference		-0.447656	95	-0.744043	-0.135281	0	6.3235e-06	20.3877
	T0	T3	177	159	median difference		-0.440277	95	-0.640738	-0.216449	0	0.000252541	13.3932
	T0	T4	177	228	median difference		-0.476557	95	-0.690546	-0.217679	0	4.37609e-06	21.0926
	T0	T5	177	183	median difference		-0.648117	95	-0.892852	-0.381245	0	5.76471e-09	33.9125
	T0	T6	177	225	median difference		-0.686242	95	-0.899001	-0.480861	0	2.19302e-13	53.8238
	T0	T7	177	177	median difference		-0.912529	95	-1.10069	-0.704689	0	8.0255e-16	64.8639
Supp. Fig 8c	control	test	control_N	test_N	effect_size	is_paired	difference	ci	bca_low	bca_high	pvalue_permutation	pvalue_kruskal	statistic_kruskal
	T0	T1	177	119	median difference		0.451	95	0.304879	0.60265	0	2.07838e-09	35.8988
	T0	T2	177	176	median difference		1.53427	95	1.3838	1.68157	0	1.58295e-48	214.301
	T0	T3	177	159	median difference		1.60891	95	1.46832	1.72344	0	5.01026e-43	189.095
	T0	T4	177	228	median difference		1.68592	95	1.524	1.82454	0	3.74529e-55	244.684
	T0	T5	177	183	median difference		1.83322	95	1.64603	1.95012	0	2.53774e-49	217.946
	T0	T6	177	225	median difference		1.87272	95	1.68789	2.04648	0	1.04035e-52	233.477
	T0	T7	177	177	median difference		1.85534	95	1.71396	2.01489	0	4.08949e-49	216.996
Supp. Fig 8d	control	test	control_N	test_N	effect_size	is_paired	difference	ci	bca_low	bca_high	pvalue_permutation	pvalue_kruskal	statistic_kruskal
	T0	T1	177	119	median difference		0.737494	95	0.610618	0.826605	0	2.10132e-24	103.925
	T0	T2	177	176	median difference		2.23561	95	2.11892	2.32578	0	7.95587e-59	261.532
	T0	T3	177	159	median difference		2.20187	95	2.08561	2.36142	0	8.70348e-55	243.004
	T0	T4	177	228	median difference		2.27168	95	2.16517	2.37246	0	5.90179e-65	289.658
	T0	T5	177	183	median difference		2.44247	95	2.32196	2.5528	0	2.68909e-60	268.281
	T0	T6	177	225	median difference		2.42804	95	2.32196	2.52394	0	5.85201e-66	294.265
	T0	T7	177	177	median difference		2.3767	95	2.27359	2.46242	0	3.56275e-59	263.132
McFline Epi AUCell	control	test	control_N	test_N	effect_size	is_paired	difference	ci	bca_low	bca_high	pvalue_permutation	pvalue_kruskal	statistic_kruskal
	Mock_inner	Mock_outer	2447	2580	median difference		-0.0311422	95	-0.0311422	-0.0311422	0	4.27403e-13	52.513
	TGFB_inner	TGFB_outer	2128	2113	median difference		-0.0669766	95	-0.0669766	-0.0669766	0	1.28769e-47	210.129
McFaline Mes AUCell	control	test	control_N	test_N	effect_size	is_paired	difference	ci	bca_low	bca_high	pvalue_permutation	pvalue_kruskal	statistic_kruskal
	Mock_inner	Mock_outer	2447	2580	median difference		0.144601	95	0.131968	0.156852	0	3.42879e-146	662.939
	TGFB_inner	TGFB_outer	2128	2113	median difference		-0.0425871	95	-0.0507544	-0.034101	0	2.14429e-18	76.5526
McFaline Hyb AUCell	control	test	control_N	test_N	effect_size	is_paired	difference	ci	bca_low	bca_high	pvalue_permutation	pvalue_kruskal	statistic_kruskal
	Mock_inner	Mock_outer	2447	2580	median difference		0.272316	95	0.232735	0.314667	0	2.10363e-87	392.733
	TGFB_inner	TGFB_outer	2128	2113	median difference		0.292898	95	0.257869	0.325354	0	2.23147e-95	429.367
Supp. Fig 10a (McFaline DEGs)	control	test	control_N	test_N	effect_size	is_paired	difference	ci	bca_low	bca_high	pvalue_permutation	pvalue_kruskal	statistic_kruskal
	Mock_inner	Mock_outer	2447	2580	median difference		0.101245	95	0.0914487	0.109424	0	2.86717e-162	736.874
	TGFB_inner	TGFB_outer	2128	2113	median difference		0.084834	95	0.0788734	0.090758	0	1.51999e-193	880.726
Grasset Epi AUCell	control	test	control_N	test_N	effect_size	is_paired	difference	ci	bca_low	bca_high	pvalue_permutation	pvalue_kruskal	statistic_kruskal
	D1	D3	2961	3463	median difference		-0.0279919	95	-0.0362277	-0.019726	0	1.93002e-15	63.1351
	D1	D5	2961	1196	median difference		0.0847172	95	0.0697795	0.099276	0	1.93819e-71	319.419
Grasset Mes AUCell	control	test	control_N	test_N	effect_size	is_paired	difference	ci	bca_low	bca_high	pvalue_permutation	pvalue_kruskal	statistic_kruskal
	D1	D3	2961	3463	median difference		0.0940042	95	0.0862962	0.101823	0	3.0524e-180	819.536
	D1	D5	2961	1196	median difference		0.137113	95	0.121521	0.146557	0	5.48371e-139	629.815
Grasset Hyb AUCell	control	test	control_N	test_N	effect_size	is_paired	difference	ci	bca_low	bca_high	pvalue_permutation	pvalue_kruskal	statistic_kruskal
	D1	D3	2961	3463	median difference		0.591908	95	0.532391	0.646533	0	1.313e-111	503.951
	D1	D5	2961	1196	median difference		0.61759	95	0.531983	0.70075	0	8.07623e-58	256.914
Supp. Fig 10b (Grasset DEGs)	control	test	control_N	test_N	effect_size	is_paired	difference	ci	bca_low	bca_high	pvalue_permutation	pvalue_kruskal	statistic_kruskal
	D1	D3	2961	3463	median difference		0.109718	95	0.0976971	0.120393	0	9.54421e-253	1153.09
	D1	D5	2961	1196	median difference		0.12055	95	0.108741	0.131614	0	3.52178e-187	851.448
