## Supplementary Table 5 for "From cell types to cell states: adapting foundation models for cellular plasticity"

### Sheet: Sheet1
Supplementary Table 5. Performance of EMP-FM, scGPT and random forest regression models in the external validation datasets. The top performing model in each dataset is highlighted in red. PCC - Pearson correlation coefficient.
Dataset	Evaluation	Category	Metric	EMT-LM-TGFb	EMT-LM-TNF	EMT-LM-EGF	EMT-LM-AllinOne	scGPT	Random forest regression
Paul et al	PCC	all	r	0.6	0.53	-0.24	0.2551	0.34	0.287
			p-value	6.08e-185	7.8e-144	5.86e-27	1.04e-30	3.22e-134	9.86e-39
McFaline et al	T-test	Mock inner vs Mock outer	t	4.85	-12.22	-22.25	-10.24	4.1736	4.399
			p-value	1.26e-06	7.24e-34	6.21e-57	0.594	3.0495e-05	1.11e-05
		TGFb inner vs TGFb outer	t	-18.54	-26.5	-6.01	-14.07	-20.8087	-14.899
			p-value	7.69e-74	2.07e-09	1.15e-93	5.79e-44	1.1944e-91	8.68e-235
Grasset et al	T-test	D1 vs D3	t	-15.2	-14.53	4.92	-0.29	2.167	-7.663
			p-value	2.85e-51	8.95e-07	4.51e-47	0.768	0.03027	2.08e-14
		D3 vs D5	t	-4.83	-2.81	8.64	-2.44	-5.453	-4.776
			p-value	1.39e-06	3.43e-17	0.00499	0.0148	5.2102e-08	1.85e-06
Han et al	T-Test	ZEB1-KO vs Control	t	25.692	12.33	-3.27	5.81	17.0793	31.038
			p-value	2.663e-144	4.66e-07	3.2e-12	0.00122	6.2571e-65	1.65e-206
