## Supplementary Table 6 for "From cell types to cell states: adapting foundation models for cellular plasticity"

### Sheet: SupplementaryTable 1
Supplementary Table 6. The top 200 up-/down-regulated genes in each EMT state, as uncovered by the ADESI metric and robustness analysis.
E (0d) - upregulated	E (0d) - downregulated	EM1 (8h) - upregulated	EM1 (8h) - downregulated	EM2 (1d) - upregulated	EM2 (1d) - downregulated	EM3 (3d) - upregulated	EM3 (3d) - downregulated	M (7d) - upregulated	M(7d) - downregulated
POP7	TXNL4A	PTMA	RPL37	RPS26	RPL35A	TMSB10	RPL35A	SNF8	ANAPC11
PPM1G	ATP6V0B	RPS17	UQCRH	RPL23	PRELID1	RPS17	RPL23A	ENY2	COX8A
HMGN3	P4HB	RAN	PPIA	PRDX1	RPL15	MYL6	EEF1B2	SEC61B	EEF2
TIMM10	PTRHD1	RPL12	HINT1	EIF3K	RPL14	CFL1	PTMA	TMEM147	NDUFB10
ERP29	PDCD6	RPL38	TMSB10	RPL27	HNRNPA1	RPLP0	RPS5	UBL5	MRPL51
ZNHIT1	NT5C	TXN	RPS27	OST4	RPL29	RPS11	FTH1	NENF	DBI
MRPL43	YIF1A	EEF1B2	RPL24	ANAPC11	OAZ1	EEF1A1	RPS27	SEC61G	COX6B1
SF3B5	SRP9	RPL8	OAZ1	RPS11	SNRPE	RPL4	RPS7	PRDX5	EIF3K
TSEN34	TMED2	TPI1	TPT1	RPL23A	BRK1	RPS24	RPS2	LSM7	PHPT1
MRFAP1	SNX3	RPL21	RPS29	RPL37A	EIF1	RPS3	RPS19	PARK7	UQCRB
MPG	TIMP1	RPS3A	RPS20	TMA7	POLR2L	RPL21	RPS13	NDUFS8	DSTN
HNRNPA3	TRAPPC1	RPL35A	RPLP1	HNRNPA2B1	RPS3	RPS4X	RPL35	KRT10	LSM5
ERGIC3	ATRAID	RPS19	CALM2	ANXA2	DBI	RPL12	RPL38	ARPC3	COX7A2
MRPL21	HNRNPF	RPL36	CFL1	RPL24	HMGB1	RPS9	RPL5	NQO1	COX5B
MRPS33	UBXN1	RPL13	RPS12	RPL22	PSMA7	RPL6	RPS14	NOP10	PDCD5
KDELR2	UBE2D3	FAU	ACTB	MRPL51	RPL13A	ARPC2	RPS8	POMP	TRMT112
ISCU	MLEC	RPS14	HMGB1	RPL27A	PHB	RPL24	RPL37A	RPS19BP1	PHB
POLR2K	BUD31	RPS13	RPL28	RPL31	NME1	ACTB	KRT18	TMEM14C	BRK1
MRPL55	C4orf3	NACA	RPS25	POMP	RPL41	RPL31	RPL37	SLC25A3	NPM1
GNB2	PDAP1	PFDN5	CD63	RPL19	RPL10A	TPT1	RPS23	PRELID1	PFDN5
POLR2J	FKBP2	RPS5	RPL36AL	RPL6	TPT1	RPL13A	RPS25	BSG	SLIRP
C20orf27	RBX1	RPL11	YBX1	HSBP1	TRMT112	RPL28	OAZ1	ARL6IP4	NDUFB2
VTI1B	CALR	RPS18	PABPC1	ARPC2	GADD45GIP1	RPS3A	BTF3	CALM1	PSMB5
PAPOLA	UBE2L3	RPL15	UBA52	COX6B1	AURKAIP1	RPL34	RPS20	GADD45GIP1	COX5A
GCSH	MAF1	RPS23	OST4	RPL5	HSP90AA1	RPS15A	RPL23	ARPC1B	POLR2L
CNPY2	PDIA6	RPL41	SRP14	PRDX5	NEDD8	KRT8	RPS15	RNF7	UQCRFS1
MRPS16	SPG21	RPL18A	RPS28	UQCRH	COX5B	RPL10	RPS29	MRPS21	NEDD8
POLR2F	ARF1	RPS4X	PKM	GPX4	ENO1	EEF1D	FTL	SET	MRPS12
STUB1	C1orf43	PRELID1	ALDOA	ARPC3	EDF1	RPS6	NACA	HSPA8	AP2S1
RAD23A	HNRNPK	RPLP0	MZT2B	RPL8	RPL10	RPL22	RPS16	AP2M1	NHP2
RPL26L1	SERBP1	NHP2	SERF2	NDUFA4	APRT	TMSB4X	RPS18	FABP5	MRPL41
ADI1	EMC4	BTF3	MYL6	PFDN5	CD63	RPL7A	RPL14	SH3BGRL3	COX6A1
LMAN2	NDUFB8	RPS9	COX4I1	BANF1	RPS24	RPL13	RPL36AL	YWHAQ	RPS16
NDUFB3	C11orf58	RPL35	RPL9	COX5A	HSP90AB1	RPL18A	RAN	UQCR11	NDUFS5
EIF3F	MRPL52	RPS6	DYNLL1	AP2S1	RPL12	ANXA2	RPL18	PFDN2	HNRNPA1
MIEN1	ACP1	GAPDH	SPINT2	PDCD5	SLC25A3	RPSA	RPS27A	CLTA	PPDPF
TMED3	HAX1	NPM1	NAP1L1	NACA	PCBP2	HSPB1	FAU	DNPH1	AURKAIP1
SLC25A39	ZCRB1	RPL18	SUMO2	FTL	RPS8	RPL3	HINT1	GUK1	SPINT2
SCAND1	BCL7C	RPS7	SEC61B	ARL6IP4	PSMB5	RPL15	RPL10A	C1orf43	HSBP1
ANAPC16	MRPL33	RPL4	PFN1	S100A10	RPL37	RPLP1	EIF1	MORF4L2	PSMA7
NDUFC1	UBE2D2	COX6B1	HNRNPA2B1	SNRPG	NDUFB10	RPL41	RPS28	NUTF2	SNRPG
CALM3	RHEB	RPS15	COX7C	RPS23	COX7A2	RPL39	RPS21	RPL22L1	RPS12
C7orf50	EIF3I	RPL29	SLC25A3	ACTB	RPL13	PPIA	RPS12	CCND1	EDF1
FIBP	NAA20	RPL19	HNRNPA1	RPS28	SET	NAP1L1	RPL27A	P4HB	PSMD8
NDUFB7	GABARAPL2	RPL13A	SRSF9	PARK7	COX6C	TPM1	RPL9	DYNLL1	C1QBP
FBL	FAM177A1	TMSB4X	TOMM7	TMEM147	LSM5	S100A10	TXN	ITGB1	HMGA1
FIS1	JOSD2	SLC25A5	NOP10	UBL5	FAU	LGALS1	RPL36	SUMO1	UQCR10
CHCHD5	PA2G4	RPL32	PRDX5	TXNDC17	PHPT1	CALM2	S100A6	SF3B6	MLF2
DDX46	COMT	RPS11	SET	PGAM1	RPL3	SRP14	HSP90AA1	LAMTOR2	SNRPE
MRPS11	MRPS7	RPS2	SUB1	ACTG1	PABPC1	MT2A	SNRPB	PSMC5	ANXA2
WDR83OS	BLOC1S1	RPL14	JTB	SUMO2	SIVA1	TAGLN2	GAPDH	MZT2A	RPL18A
SSU72	OCIAD2	RPL34	ARPC3	RPS6	CYC1	KRT7	SERF2	HMGB1	RPS10
CHMP2A	TAF9	RPL10A	ARPC2	DSTN	RAN	RPL32	RPL8	RANBP1	SERP1
FAM136A	SUMO1	RPL23A	BRK1	RPLP1	SLC25A5	CD63	RPL19	CIB1	KRT8
MRPL36	PDXK	TMA7	ERH	RPL38	RPS14	UBA52	RPL27	RBM8A	RPL22
LAMTOR1	HNRNPDL	EEF1A1	C19orf53	RPS2	RPL28	KRT81	RPL11	BANF1	OST4
TOMM20	MTCH1	NME1	RAC1	CLIC1	NHP2	PRDX1	RPL29	TXNDC17	SLC25A5
PSME2	PSMA1	RPL39	POMP	HMGA1	EEF2	S100A16	YBX1	ARPC2	RPS6
BCAP31	RHOA	RPS15A	HMGN1	RPS19	KRT8	ACTG1	NME1	MRPL14	MRPL12
COA4	CYSTM1	RPS21	UQCRB	TMSB10	RPL32	PABPC1	PFN1	CYC1	EEF1D
ECHS1	EID1	RPL10	SEC61G	SNF8	UQCRFS1	VIM	RPL30	ATP6V0E1	COX6C
DPY30	POLE4	RPL7A	S100A11	LDHA	RPS18	TNFRSF12A	ENO1	HSP90AB1	UBB
CYB5A	YWHAZ	RPS16		FKBP1A	HSPA8	TUBA1B	CHCHD2	TOMM7	POLE4
POLR1D	RWDD1	NDUFA4		RPLP0	SUB1	HMGB1	NHP2	ITGAE	RPL4
RPA3	PPP1CA	RPL27A		COX8A	RPL18	SLC25A3	RPS26	UQCRQ	RPL32
COA3	CBX3	RPS8		DYNLL1	ERH	SNRPE	ALDOA	PSMB6	GSTP1
FUS	NDUFA12	RPSA		SEC61G	RPL18A	MZT2B	SLC25A5	CFL1	COX4I1
TMBIM6	SSR2	EIF1		SEC61B	PPIA	COX4I1	RPLP2	ERH	GAPDH
COX17	LSM2	RPS27A		SOD1	RPL35	HMGN1	NDUFA4	NAP1L1	TBCA
SAP18	COMMD6	RPL27		NAP1L1	ATP6V0E1	UBB	RPL7	TMED9	RPS14
ISOC2	SRSF2	NEDD8		RPL9	RPS25	HNRNPA1	PRELID1	RAB13	SNRPF
GLRX5	SSR3	RPL30		NDUFB2	EEF1D	ID3	PSMA7	SERBP1	TMA7
MTCH2	PSAP	HSP90AA1		SNRPF	MRPL41	ARPC3	TPI1	TBCB	SNRPB
PRR13	SPCS1	EEF1D		BTF3	RPL11	S100A11	NPM1	PTGES3	NDUFA4
DEF8	HNRNPD	RPL31		CIB1	MRPS12	GUK1	ERH	TPM3
UBE2I	BSG	APRT		NDUFS5	JTB	OCIAD2	OST4	PSMB1
SRRM2	KTN1	RPL3		OCIAD2	MGST1	FKBP1A	EDF1	SKP1
SNRNP25	VPS29	RPL37A		RPL7	RPL34	DBI	SUMO2	PPP1CA
GTF3C6	VAPA	ENO1		SPINT2	FTH1	PTMS	COX8A	EIF5
NDUFB1	MORF4L2	COX5A		MT2A	RPL30	PPDPF	CYC1	MRPL52
MKKS	MRPL22	KRT18		KRT10	RPL39	CD59	UQCRH	MORF4L1
NPM3	NENF	COX6C		SRP14	SRSF9	ARL6IP4	APRT	ANP32B
EMC6	PPP1R14B	TRMT112		RPS5	RPS21	TGFBI	DYNLL1	ATP6V1G1
SDF2L1	TMED9	FTH1		HSPB1	GUK1	SKP1	LDHA	CCNI
NDUFC2	ITGB1BP1	DBI		RPS9	UQCRB	CCND1	PFDN5	UBC
SNRPA1	TMEM256	ACTG1		ALDOA	MZT2B	MORF4L1	SIVA1	FAM177A1
EIF3L	RPS19BP1	RPLP2		RPS12	PPDPF		PKM	JTB
MRPL18	PFN2	KRT8		MYL6	RPS4X		HSP90AB1	MRPL33
CUTA	RHOC	RPL6		S100A16	SERF2		COX6C	HSP90AA1
PNKD	RBM17	SNRPB		RPS7	UBB		SPINT2	LAMTOR1
CDK4	CCNI	RPL22		RPS27A	UQCR10		HNRNPA2B1	GTF2A2
CCT7	ZC3H15	RPL5		RPS15	CSTB		RANBP1	COX7C
NAA10	AP1S1	RPL23		ENY2	HMGN1		MYL12A	MTDH
DDT	RSL24D1	EDF1		RPS13	RPL7A		PDCD5	RTN4
ZDHHC12	RABAC1	UBB		TOMM7	YBX1		DSTN	YWHAB
ETFB	TALDO1	CHCHD2		RPSA	C1QBP		MRPS21	S100A13
CCDC85B		SNRPE		ARPC1B	UQCRQ		SRSF9	PDIA6
ATP6V1F		GPX4		YWHAB	SLIRP		COX7C	MGST1
PPA1		PSMA7		TMSB4X	RPL4		HSPA8	PGAM1
HDDC2		FTL		HINT1			PRDX5	STOML2
BAX		COX6A1		TNFRSF12A			SEC61B	RAC1
ENSA		UQCRQ					CALM1	MPC2
DCTPP1		HSP90AB1					LDHB	SRP14
MRPS26		RPS24					SNRPD1	EID1
		COX8A					GSTP1	FKBP2
		RPS26					MRPL41	PABPC1
		RPS3					GADD45GIP1	SRSF3
		HSPB1					MYL12B	FKBP1A
		DSTN					SUB1	HMGN1
		PHPT1					GPX4	CHCHD2
		PARK7					PGAM1	PRDX6
		AURKAIP1					COX6B1	SOD1
		TUBA1B					TMA7	HNRNPC
		TMEM147					SNRPG	NUCKS1
		COX7A2						SRSF2
		COX5B						SUMO2
		SNRPG						MGST3
		TUBB						YWHAZ
		PDCD5						CUTA
		CYC1						PPP1R14B
		ANAPC11						HNRNPA2B1
		EEF2						CYCS
		NDUFS5						SRSF9
		SOD1						CD63
		KRT10						SNRPD1
		S100A10						SRSF7
		PSMB5
		EIF3K
		NDUFB10
		PHB
		MRPL51
		C1QBP
		AP2S1
		LSM5
		SNRPF
		PRDX1
		UQCRFS1
		MRPS12
